# AP-3 and the V-ATPase Modulate CTP Synthase Assembly Through Spatial Association at the Yeast Vacuole

**DOI:** 10.64898/2026.02.13.705788

**Authors:** Michaela McCright, Mitchell Leih, Ayla Nack, Cortney G. Angers, Alexey J. Merz, Greg Odorizzi

**Author notes:** Address correspondence to: Greg Odorizzi.

## Abstract

The compartmentalization of metabolic enzymes into membraneless filaments termed cytoophidia represents a conserved regulatory mechanism, exemplified by cytidine triphosphate synthase (CTP synthase). CTP synthase assembles into pH-sensitive cytoophidia in the cytosol. In *Saccharomyces cerevisiae*, nutritional deprivation both triggers CTP synthase cytoophidia assembly and disassembles the vacuolar H□-ATPase (V-ATPase) that acidifies vacuoles (lysosomes), yet whether these processes are functionally linked remains unknown. We demonstrate spatial proximity between the yeast CTP synthase homolog Ura7, the V-ATPase, and the AP-3 adaptor complex that mediates vesicular transport to vacuoles. We show Ura7 localizes to vacuoles under both nutrient-rich and starvation conditions. Genetic disruption of AP-3 function altered Ura7 assembly dynamics under starvation, reducing total structures yet dramatically enhancing Ura7 cytoophidia elongation (∼5-fold), revealing a dual regulatory role for AP-3 that both promotes Ura7 assembly and restrains elongation. Moreover, combining nutritional and pharmacological V-ATPase inhibition triggered massive Ura7 cytoophidia formation. These findings reveal a previously unrecognized spatial coupling between metabolic enzyme compartmentalization, vacuolar trafficking, and the pH regulation machinery, suggesting a new organizational principle whereby CTP synthase assembly dynamics respond to vacuolar function.
