## Supplementary material for "AP-3 and the V-ATPase Modulate CTP Synthase Assembly Through Spatial Association at the Yeast Vacuole": Table S1

### Sheet: Table S1
Table S1. Candidate AP-3-interacting proteins identified by both proximity labeling (Schoppe et al., 2020) and pulldown of GST-IDRs (Leih et al., submitted)
Locus	Gene Name	Descriptive Name
YLR027C	AAT2	Aspartate AminoTransferase
YCR088W	ABP1	Actin Binding Protein
YJR083C	ACF4	Assembly Complementing Factor
YLR304C	ACO1	ACOnitase
YFL039C	ACT1	ACTin
YMR120C	ADE17	ADEnine
YIL044C	AGE2	ArfGAP Effector
YPL195W	APL5	clathrin Adaptor Protein complex Large chain
YGR261C	APL6	clathrin Adaptor Protein complex Large chain
YGL105W	ARC1	Aminoacyl-tRNA synthetase Cofactor
YHR018C	ARG4	ARGinine requiring
YDR035W	ARO3	AROmatic amino acid requiring
YBR249C	ARO4	AROmatic amino acid requiring
YGL202W	ARO8	AROmatic amino acid requiring
YPR145W	ASN1	ASparagiNe requiring
YHR208W	BAT1	Branched-chain Amino acid Transaminase
YIL033C	BCY1	Bypass of CYclic-AMP requirement
YOR276W	CAF20	Cap Associated Factor
YOL139C	CDC33	Cell Division Cycle
YOR039W	CKB2	Casein Kinase Beta' subunit
YGL238W	CSE1	Chromosome SEgregation
YGR092W	DBF2	DumbBell Former
YEL071W	DLD3	D-Lactate Dehydrogenase
YFR044C	DUG1	Deficient in Utilization of Glutathione
YHR068W	DYS1	DeoxyhYpusine Synthase
YJR125C	ENT3	Epsin N-Terminal homology
YDR153C	ENT5	Epsin N-Terminal homology
YOR317W	FAA1	Fatty Acid Activation
YMR246W	FAA4	Fatty Acid Activation
YAL035W	FUN12	Function Unknown Now
YDR358W	GGA1	Golgi-localized, Gamma-adaptin ear homology, Arf-binding protein
YDR152W	GIR2	Genetically Interacts with Ribosomal genes
YCL040W	GLK1	GLucoKinase
YOR168W	GLN4	GLutamiNe metabolism
YER122C	GLO3	GLyOxalase
YEL046C	GLY1	GLYcine requiring
YHR104W	GRE3	Genes de Respuesta a Estres (stress responsive genes)
YBR121C	GRS1	Glycyl-tRNA Synthase
YMR217W	GUA1	GUanine Auxotroph
YER052C	HOM3	HOMoserine requiring
YFR053C	HXK1	HeXoKinase
YBL076C	ILS1	IsoLeucine-tRNA Synthetase
YJR016C	ILV3	IsoLeucine-plus-Valine requiring
YLR355C	ILV5	IsoLeucine-plus-Valine requiring
YHR216W	IMD2	IMP Dehydrogenase
YLR309C	IMH1	shares with Integrins and Myosins significant Homology
YOR109W	INP53	INositol polyphosphate 5-Phosphatase
YER110C	KAP123	KAryoPherin
YPL145C	KES1	KrE11-1 Suppressor
YGL009C	LEU1	LEUcine biosynthesis
YGL099W	LSG1	Large-Subunit Gtpase
YDL078C	MDH3	Malate DeHydrogenase
YLR303W	MET17	METhionine requiring
YDL040C	NAT1	N-terminal AcetylTransferase
YLR195C	NMT1	N-Myristoyl Transferase
YDR001C	NTH1	Neutral TreHalase
YDR071C	PAA1	PolyAmine Acetyltransferase
YGR178C	PBP1	Pab1p-Binding Protein
YJL128C	PBS2	Polymyxin B Sensitivity
YGL037C	PNC1	Pyrazinamidase and NiCotinamidase
YML017W	PSP2	Polymerase SuPpressor
YER070W	RNR1	RiboNucleotide Reductase
YJL026W	RNR2	RiboNucleotide Reductase
YGR180C	RNR4	RiboNucleotide Reductase
YJL177W	RPL17B	Ribosomal Protein of the Large subunit
YMR194W	RPL36A	Ribosomal Protein of the Large subunit
YPL249C-A	RPL36B	Ribosomal Protein of the Large subunit
YKR094C	RPL40B	Ribosomal Protein of the Large subunit
YJR094W-A	RPL43B	Ribosomal Protein of the Large subunit
YHR021C	RPS27B	Ribosomal Protein of the Small subunit
YPL012W	RRP12	Ribosomal RNA Processing
YDR388W	RVS167	Reduced Viability on Starvation
YDR129C	SAC6	Suppressor of ACtin
YDR502C	SAM2	S-AdenosylMethionine requiring
YGL083W	SCY1
YMR079W	SEC14	SECretory
YBR080C	SEC18	SECretory
YHR098C	SFB3	Sed Five Binding
YPR069C	SPE3	SPErmidine auxotroph
YCL037C	SRO9	Suppressor of rho3
YLR452C	SST2	SuperSensiTive
YIL078W	THS1	THreonyl tRNA Synthetase
YGR162W	TIF4631	Translation Initiation Factor
YOR091W	TMA46	Translation Machinery Associated
YLR262C-A	TMA7	Translation Machinery Associated
YER090W	TRP2	TRyPtophan
YGR185C	TYS1	TYrosyl-tRNA Synthetase
YKL210W	UBA1	UBiquitin Activating
YBL039C	URA7	URAcil requiring
YGR094W	VAS1	VAlyl-tRNA Synthetase
YLR410W	VIP1
YPR036W	VMA13	Vacuolar Membrane Atpase
YJL154C	VPS35	Vacuolar Protein Sorting
YDR372C	VPS74	Vacuolar Protein Sorting
YDR368W	YPR1	Yeast Putative Reductase
YDR002W	YRB1	Yeast Ran Binder
YHR020W
YPL225W
