## Supplementary material for "AP-3 and the V-ATPase Modulate CTP Synthase Assembly Through Spatial Association at the Yeast Vacuole": Table S2

### Sheet: TABLE S2-STRAINS
Strain Name	Genotype	Reference
GOY559	SEY6210 MATa; APL6-VC::KANMX6	This study
GOY1041	SEY6210 MATalpha; URA7-VN::HIS3MX6	This study
MYMY109	GOY559 x GOY1041	This study
GOY999	SEY6210 MATalpha; APL5-VC::KANMX6	This study
VMA10-VN	BY4741 MATa; VMA10-VN::KlURA3	Sung et al., 2013 (Bioneer VN collection)
GOY1100	GOY999 x VMA10-VN	This study; Sung et al., 2013 (Bioneer VN collection)
MYMY110	GOY999 x GOY1041	This study
GOY664	SEY6210 MATalpha; HIS2-VC::TRP1	This study
MYMY027	BY4741 MATa; URA7-VN::KlURA3	Sung et al., 2013 (Bioneer VN collection)
GOY1012	GOY664 x MYMY27	This study; Sung et al., 2013 (Bioneer VN collection)
GOY1009	SEY6210 MATalpha; APL6-VC::KANMX6 APL5-mCherry2Bx6::(no marker)	This study
GOY1109	GOY1009 x VMA10-VN	This study; Sung et al., 2013 (Bioneer VN collection)
GOY1124	VMA10-VN x GOY664	This study; Sung et al., 2013 (Bioneer VN collection)
GOY1019	SEY6210 MATalpha; VMA10-VC::KANMX6	This study
MYMY151	MYMY027 x GOY1019	This study
MYMY106	SEY6210 MATa; URA8-VN::HISMX6	This study
MRBY033	MYMY106 x GOY1019	This study
GOY661	SEY6210 MATa; HIS2-VN::TRP1	This study
MRBY035	GOY1019 x GOY661	This study
GOY558	SEY6210 MATalpha; APL6-VC::KANMX6	This study
MRBY008	MYMY106 x GOY558	This study
MYMY172	MYMY106 x GOY999	This study
MRBY024	MYMY106 x GOY664	This study
GOY1374	SEY6210 MATa; VPH1-mCherry::HPHMX6	This study
MYMY001	SEY6210 MATalpha; URA7-GFP::KANMX6	This study
GOY1394	GOY1374 x MYMY001	This study
MYMY10	SEY6210 MATalpha; URA7-mCherry::HPHMX6	This study
MYMY175	SEY6210 MATalpha;URA7-mCherry::HPHMX6; apl5∆::his3mx6	This study
MYMY174	SEY6210 MATalpha; URA7-mCherry::HPHMX6; apl6∆::his3mx6	This study
